# The *Marchantia* pangenome reveals ancient mechanisms of plant adaptation to the environment

**DOI:** 10.1101/2023.10.27.564390

**Authors:** Chloé Beaulieu, Cyril Libourel, Duchesse Lacourt Mbadinga Zamar, Karima El Mahboubi, David J. Hoey, Jean Keller, Camille Girou, Helene San Clemente, Issa Diop, Emilie Amblard, Anthony Théron, Stéphane Cauet, Nathalie Rodde, Sabine Zachgo, Wiebke Halpape, Anja Meierhenrich, Bianca Laker, Andrea Brautigam, George RL Greiff, The SLCU Outreach Consortium, Peter Szovenyi, Shifeng Cheng, Yasuhiro Tanizawa, James H. Leebens-Mack, Jeremy Schmutz, Jenel Webber, Jane Grimwood, Christophe Jacquet, Christophe Dunand, Jessica M. Nelson, Fabrice Roux, Hervé Philippe, Sebastian Schornack, Maxime Bonhomme, Pierre-Marc Delaux

**Author notes:** Unité de Recherche Physiologie, Pathologie, et Génétique Végétales (PPGV), INP PURPAN, Université de Toulouse, Toulouse, France. Department of Insect Symbiosis, Max Planck Institute for Chemical Ecology, 07745 Jena, Germany (Jean Keller). University of Bristol, 24 Tyndall Avenue, Bristol, BS8 1TQ, UK. Equal contribution (Chloé Beaulieu, Cyril Libourel).

## Abstract

Plant adaptation to a terrestrial life 450 million years ago played a major role in the evolution of life on Earth. This shift from an aquatic environment has been mostly studied by focusing on flowering plants. Here, we gathered a collection of 133 accessions of the non-vascular plants *Marchantia polymorpha* and studied its intraspecific diversity using selection signature analyses, genome-environment association study and a gene-centered pangenome. We identified adaptive features shared with flowering plants, such as peroxidases or nucleotide-binding and leucine-rich repeat (NLR), which likely played a role in the adaptation of the first land plants to the terrestrial habitat. The *M. polymorpha* pangenome also harbored lineage-specific accessory genes absent from seed plants. We conclude that different land plants lineages still share many elements from the genetic toolkit evolved by their most recent common ancestor to adapt to the terrestrial habitat, refined by lineage specific polymorphisms and gene family evolutions.
