## Supplementary material for "The *Marchantia* pangenome reveals ancient mechanisms of plant adaptation to the environment": Table S1

### Sheet: README
id	accession name
Platform	sequencing platform
Subspecies	subspecies of the accession
site of collection	city and country where the accession was retrieved
geo_zone	general area of collection
collection date	date of collection when available
GPS_coord_decimal_deg	GPS coordinates from the collection site
exact_or_inferred_GPS	information on the determination of the GPS coordinates: exact= filled by the person who collected the accession, inferred= inferred arbitrarily based on the information of the collection site
expected_genome_coverage_from_librairies	number of nucleotide sequenced in all libraries of the accession / number of nucleotides in reference genome
reads_mapped_on_V6/all_reads	proportion accessions reads mapping on the reference
mean_coverage_mapping_on_V6	coverage of the accession when mapping on the reference genome
sex_consensus	putative sex assignation of the accession, based on mapping statistics on sexual chromosomes
in_pangenome	accession used or not for the pangenome construction

### Sheet: infos_marpol_acc_all_col_sauveg
id	Platform	Subspecies	site of collection	geo_zone	collection date	GPS_coord_decimal_deg	exact_or_inferred_GPS	expected_genome_coverage_from_librairies	reads_mapped_on_V6/all_reads	mean_coverage_mapping_on_V6	sex_consensus	in_pangenome
NILSC12	JGI	Mar_pol_mon	Bjornliden : Sweden	Scandinavia		62.04123066986471, 12.37654646947005	inferred	60.9718	0.257454	14.0687	F	YES
NILSC14	JGI+BGI	Mar_pol_mon	Bredvallen : Sweden	Scandinavia		61.083758, 13.134897	exact	44.5451	0.265523	10.415		YES
NILSC17	JGI	Mar_pol_mon	Engerdalsaetra : Norway	Scandinavia		61.761465051440716, 11.956914809874396	inferred	30.3267	0.178542	4.98724	F	YES
NILSC18	JGI+BGI	Mar_pol_mon	Laitaure : Sweden	Scandinavia		67.12621582431234, 18.254214197931006	inferred	105.735	0.189265	17.3895	F	YES
NILSC20	JGI+BGI	Mar_pol_mon	Sarek : Sweden	Scandinavia		67.28216133589784, 17.707824276137657	inferred	169.927	0.0575009	7.68786	M	YES
NILSC21	JGI+BGI	Mar_pol_mon	Sarek : Sweden	Scandinavia		67.28216133589784, 17.707824276137657	inferred	138.581	0.101381	11.2311		YES
NILSC22	JGI+BGI	Mar_pol_mon	Sarek : Sweden	Scandinavia		67.28216133589784, 17.707824276137657	inferred	123.786	0.148614	14.9721		YES
NILSC23	JGI+BGI	Mar_pol_mon	Abisko : Sweden	Scandinavia		68.35767815033093, 18.81588620245602	inferred	122.067	0.288853	48.1647	M	YES
NILSC24	JGI	Mar_pol_mon	Raven's combe Ogoya village Sophia district : Bulgaria	East_Europe		42.911864, 23.513627	exact	33.6564	0.193188	6.05993	F	YES
NILSC27	JGI+BGI	Mar_pol_mon	Waterfall at Vaioaga : Romania	East_Europe		44.91622654466679, 21.764009891497317	inferred	148.757	0.103157	11.7738	F	YES
RES33	JGI+BGI	Mar_pol_mon	University of Tennessee, Knoxville, TN: USA	USA	2014-03-02	35.95713, -83.92493	exact	142.475	0.102771	12.0412	M	YES
RES50	JGI	Mar_pol_mon	KY, Powell County, Daniel Boone National Forest, near Auxier Ridge Trailhead : USA	USA	2016-05-20	37.81891, -83.6796	exact	95.1558	0.170323	14.7795	M	YES
RES51	JGI	Mar_pol_mon	KY, Powell County, Daniel Boone National Forest, near Auxier Ridge Trailhead : USA	USA	2016-05-20	37.8190333, -83.6788833	exact	94.8114	0.217008	18.5062	F	YES
RES52	JGI	Mar_pol_mon	Chatooga River Gorge, North Carolina : USA	USA	2014-05-21	35.01564, -83.12671	exact	131.091	0.185835	22.1293	F	YES
RES53	JGI	Mar_pol_mon	WA, Skamania County, Mt St Helens pumice plain : USA	USA	2015-07-31	46.24313, -122.16515	exact	128.133	0.15336	17.7627	M	YES
Caz-A	JGI+BGI	Mar_pol_pol	Cazavet : France	Pyrenees	2017-08-10	43.0016675690354, 1.041777521545995	inferred	177.758	0.456454	66.2442	F	YES
NILSC1	JGI+BGI	Mar_pol_pol	Agusa : Sweden	Scandinavia		55.7650040443062, 14.00107795323735		58.9145	0.222079	11.2157	M	YES
NILSC10	JGI	Mar_pol_pol	Lindome : Sweden	Scandinavia		57.57374347842507, 12.07927319471927	inferred	81.3855	0.0045713	0.341682		NO
NILSC11	JGI+BGI	Mar_pol_pol	Bjornliden : Sweden	Scandinavia		62.04123066986471, 12.37654646947005	inferred	163.079	0.24324	35.1039		YES
NILSC13	JGI	Mar_pol_pol	Bredvallen : Sweden	Scandinavia		61.083758, 13.134897	exact	92.0294	0.329675	26.3827	F	YES
NILSC16	JGI+BGI	Mar_pol_pol	Engerdalsaetra : Norway	Scandinavia		61.761465051440716, 11.956914809874396	inferred	119.092	0.335461	34.2564		YES
NILSC2	JGI	Mar_pol_pol	Agusa : Sweden	Scandinavia		55.7650040443062, 14.00107795323735	inferred	57.6193	0.259104	13.6149	F	YES
NILSC28	JGI+BGI	Mar_pol_pol	Waterfall at Vaioaga : Romania	East_Europe		44.91622654466679, 21.764009891497317	inferred	91.6975	0.23686	20.9675	F	YES
NILSC6	JGI+BGI	Mar_pol_pol	Horby : Sweden	East_Europe		55.85754811617041, 13.649108585718611	inferred	117.87	0.341063	35.5404		YES
NILSC9	JGI	Mar_pol_pol	Jonsered : Sweden	East_Europe		57.753277859734894, 12.185186659690952	inferred	111.03	0.210236	21.1585	F	YES
Pra-B	JGI+BGI	Mar_pol_pol	Prat-Bonrepos : France	Pyrenees	2017-08-10	43.028667, 1.018083	exact	154.481	0.516357	66.5912		YES
WRG	JGI	Mar_pol_pol	VT, Chittenden county, Winooski River Gorge : USA	USA	2015-06-30	44.48071, -73.11571	exact	85.3295	0.407286	31.1182	M	YES
Ale-A	JGI+BGI	Mar_pol_rud	Aleu : France	Pyrenees	2017-08-10	42.89349317033232, 1.2682079283552368	inferred	98.8865	0.441455	37.6201		YES
Ber-A	JGI+BGI	Mar_pol_rud	Bernac Debat : France	Pyrenees	2017-06-09	43.167583, 0.108667	exact	303.228	0.530522	132.727	F	YES
Ber-B	JGI	Mar_pol_rud	Bernac Debat : France	Pyrenees	2017-06-09	43.167583, 0.108668	exact	59.7235	0.564068	30.2048	F	YES
Ber-C	JGI+BGI	Mar_pol_rud	Bernac Debat : France	Pyrenees	2017-06-09	43.167583, 0.108668	exact	166.126	0.61087	84.9899		YES
Ber-D	JGI+BGI	Mar_pol_rud	Bernac Debat : France	Pyrenees	2017-06-09	43.167583, 0.108669	exact	154.982	0.505706	67.1369	F	YES
Ber-F	JGI	Mar_pol_rud	Bernac Debat : France	Pyrenees	2017-06-09	43.167583, 0.108668	exact	89.9276	0.383176	30.154	F	YES
Bid-A	JGI+BGI	Mar_pol_rud	Bidania-Goiatz : Spain	Pyrenees	2017-10-28	43.140472, -2.159306	exact	156.783	0.699633	96.3352	F	YES
Bie-A	JGI+BGI	Mar_pol_rud	Biert : France	Pyrenees	2017-08-10	42.898306, 1.314972	exact	207.1	0.614304	112.39	F	YES
Bie-B	JGI	Mar_pol_rud	Biert : France	Pyrenees	2017-08-10	42.898306, 1.314973	exact	99.9616	0.515198	46.8851	F	YES
Bie-C	JGI+BGI	Mar_pol_rud	Biert : France	Pyrenees	2017-08-10	42.898306, 1.314973	exact	86.1191	0.388465	28.9857		YES
Bot-X	JGI+BGI	Mar_pol_rud	NA	NA	unknown			145.021	0.635236	79.8834	M	YES
Bul-A	JGI+BGI	Mar_pol_rud	Bulan : France	Pyrenees	2017-06-09	43.039806, 0.277361	exact	151.016	0.540873	68.7271	M	YES
Bul-B	JGI	Mar_pol_rud	Bulan : France	Pyrenees	2017-06-09	43.039806, 0.277361	exact	84.77	0.529308	41.0028	M	YES
Bul-C	JGI	Mar_pol_rud	Bulan : France	Pyrenees	2017-06-09	43.039806, 0.277361	exact	105.932	0.427701	40.6895		YES
CA	BGI	Mar_pol_rud	Albany, near San Francisco California : USA	USA		37.89750637746934, -122.30761713258545	exact	112.636	0.3672	35.9595	F	YES
CAM1	service provider	Mar_pol_rud	Cambridge, near botanical garden : UK	UK		52.194156837643504, 0.12375373851033176	inferred	67.8854	0.7752	44.7183	M	YES
CAM2	service provider	Mar_pol_rud	Cambridge, near botanical garden : UK	UK		52.194156837643504, 0.12375373851033176	inferred	44.3898	0.7824	29.5566	F	YES
Cas-A	JGI+BGI	Mar_pol_rud	Castillon : France	Pyrenees	2017-08-10	42.920778, 1.032639	exact	110.959	0.573497	53.4928	M	YES
Cas-B	JGI	Mar_pol_rud	Castillon : France	Pyrenees	2017-08-10	42.919194, 1.031667	exact	74.2707	0.465862	31.2678	F	YES
Cas-C	JGI+BGI	Mar_pol_rud	Castillon : France	Pyrenees	2017-08-10	42.920778, 1.032640	exact	178.495	0.540799	82.915		YES
Cas-D	JGI+BGI	Mar_pol_rud	Castillon : France	Pyrenees	2017-08-10	42.920917, 1.034833	exact	181.707	0.645823	100.496	M	YES
Cas-E	JGI+BGI	Mar_pol_rud	Castillon : France	Pyrenees	2017-08-10	42.920806, 1.033861	exact	159.833	0.578565	82.1112		YES
Dur-A	JGI+BGI	Mar_pol_rud	Durban sur Arize : France	Pyrenees	2017-08-10	43.021806, 1.350917	exact	120.621	0.408263	41.043	F	YES
Esc-A	JGI+BGI	Mar_pol_rud	Esconnets : France	Pyrenees	2017-06-09	43.069167, 0.229333	exact	162.851	0.5878	83.7046	M	YES
Gen-A	JGI+BGI	Mar_pol_rud	Genos : France	Pyrenees	2017-06-09	42.811361, 0.403806	exact	215.185	0.56355	101.979		YES
Gen-B	JGI+BGI	Mar_pol_rud	Genos : France	Pyrenees	2017-06-09	42.811361, 0.403807	exact	196.733	0.44733	79.3849	M	YES
Hec-A	JGI+BGI	Mar_pol_rud	Heches : France	Pyrenees	2017-06-09	43.016333, 0.372000	exact	112.238	0.597088	56.3865		YES
Hec-B	JGI	Mar_pol_rud	Heches : France	Pyrenees	2017-06-09	43.016333, 0.372000	exact	83.5826	0.607817	45.5737	F	YES
Hec-C	JGI	Mar_pol_rud	Heches : France	Pyrenees	2017-06-09	43.016333, 0.372001	exact	88.6462	0.403656	32.6435	M	YES
L2-BoGa		Mar_pol_rud	Bot Gard Osnabrück : Germany	Germany		52.28088490939511, 8.028335178428128	inferred	113.041	0.7922	74.3096	F	YES
L5-BoGa		Mar_pol_rud	Bot Gard Osnabrück : Germany	Germany		52.28088490939511, 8.028335178428128	inferred	80.3522	0.771	51.1571	M	YES
Lac-A	BGI	Mar_pol_rud	Lacourt : France	Pyrenees	2017-08-10	42.943750, 1.174528	exact	66.8657	0.5059	30.058	F	YES
LouisXIII	service provider	Mar_pol_rud	NA	NA				42.8249	0.7673	28.7152	F	YES
Luc-A	JGI+BGI	Mar_pol_rud	Luchon : France	Pyrenees	2017-06-09	42.785722, 0.593667	exact	61.3387	0.555836	28.3547	F	YES
Luc-B	JGI+BGI	Mar_pol_rud	Luchon : France	Pyrenees	2017-06-09	42.785722, 0.593668	exact	250.298	0.655569	135.432	M	YES
Mns-A	JGI	Mar_pol_rud	Monsegur : France	Pyrenees	2017-08-24	42.870278, 1.833222	exact	104.287	0.569794	52.8053		YES
Mnt-A	JGI+BGI	Mar_pol_rud	Montgaillard : France	Pyrenees	2017-06-09	43.122056, 0.106250	exact	146.729	0.546497	67.6993	F	YES
Mou-A	JGI+BGI	Mar_pol_rud	Moulis : France	Pyrenees	2017-08-10	42.960111, 1.088556	exact	201.053	0.65663	113.448	F	YES
Mur-A	JGI+BGI	Mar_pol_rud	Muriannetes : France	France	2017-05-01	45.189972, 5.812278	exact	175.61	0.620166	93.6043		YES
NILSC15	JGI	Mar_pol_rud	Bydalen : Sweden	Scandinavia		63.100250709995684, 13.797574611794662	inferred	158.773	0.148751	21.8038	F	YES
NILSC19	JGI+BGI	Mar_pol_rud	Sarek : Sweden	Scandinavia		67.28216133589784, 17.707824276137657	inferred	131.172	0.402138	46.2953	F	YES
NILSC25	JGI	Mar_pol_rud	Raven's combe Ogoya village Sophia district : Bulgaria	East_Europe		42.911864, 23.513628	exact	87.5094	0.401151	32.0653		YES
NILSC26	JGI+BGI	Mar_pol_rud	Waterfall at Vaioaga : Roumania	East_Europe		44.91622654466679, 21.764009891497317	inferred	121.336	0.511783	53.2424	F	YES
NILSC3	JGI	Mar_pol_rud	Skrylle Stone quarry : Sweden	Scandinavia		55.69385669149776, 13.358422922174048	inferred	74.3575	0.231357	15.8959		YES
NILSC4	JGI	Mar_pol_rud	Roan Skane province : Sweden	Scandinavia		56.2160736699062, 14.573313673489132	inferred	121.039	0.195725	21.9267		YES
NILSC5	JGI+BGI	Mar_pol_rud	Lyngsjo : Sweden	Scandinavia		55.93503231543013, 14.071905993907915	inferred	64.8546	0.39164	20.2883	F	YES
NILSC7	JGI+BGI	Mar_pol_rud	Skrylle Christmas tree orchard : Sweden	Scandinavia		55.693203771194725, 13.362100844812206	inferred	95.4382	0.413973	33.8367	F	YES
NILSC8	JGI	Mar_pol_rud	Skrylle Christmas tree orchard : Sweden	Scandinavia		55.693203771194725, 13.362100844812206	inferred	83.6432	0.11556	8.94057	M	YES
Nor-A	JGI+BGI	Mar_pol_rud	Giles, Norwich, Norfolk : UK	UK	2017-10-30	52.633972, 1.296833	exact	172.745	0.634803	95.2978	F	YES
Nor-B	JGI+BGI	Mar_pol_rud	Cathedrale, Norwich, Norfolk : UK	UK	2017-10-31	52.631806, 1.300028	exact	299.676	0.670343	168.46	F	YES
Nor-C	JGI+BGI	Mar_pol_rud	Ferry Lane 12, Norwich, Norfolk : UK	UK	2017-10-31	52.630750, 1.302806	exact	142.81	0.655352	79.0862	F	YES
Nor-D	JGI+BGI	Mar_pol_rud	Ferry Lane 9, Norwich, Norfolk : UK	UK	2017-10-31	52.630750, 1.302807	exact	293.952	0.670466	169.297	F	YES
Nor-E	JGI+BGI	Mar_pol_rud	Almary Green, Norwich, Norfolk : UK	UK	2017-11-01	52.630694, 1.300278	exact	151.389	0.485708	63.0538	M	YES
Pra-A	JGI+BGI	Mar_pol_rud	Prat-Bonrepos : France	Pyrenees	2017-08-10	43.028944, 1.018194	exact	204.428	0.613649	107.757	F	YES
Pra-C	JGI	Mar_pol_rud	Prat-Bonrepos : France	Pyrenees	2017-08-10	43.028639, 1.017583	exact	100.516	0.60359	55.5918	M	YES
RES29	BGI	Mar_pol_rud	Treman State Park, Ithaca, New York : USA	USA	2015-06-27	42.39733115660473, -76.56144170578354	inferred	339.211	0.270978	65.9671	F	YES
RES31	JGI+BGI	Mar_pol_rud	Irchel : Switzerland	Switzerland		47.53801838538173, 8.606565972161894	inferred	95.0847	0.348043	29.886		YES
RES32	JGI+BGI	Mar_pol_rud	Irchel : Switzerland	Switzerland		47.53801838538173, 8.606565972161894	inferred	87.8637	0.353381	28.2775	F	YES
RES34	JGI+BGI	Mar_pol_rud	Lewis & Clark College, Portland, Oregon : USA	USA	2015-08-15	45.44962, -122.67003	exact	212.397	0.406756	69.4038	F	YES
RES35	JGI+BGI	Mar_pol_rud	North Carolina Botanical Garden, Chapel Hill, North Carolina : USA	USA	2013-10-24	35.89900, -79.034346	exact	203.468	0.0951347	15.7288	M	YES
RES36	JGI+BGI	Mar_pol_rud	North Carolina Botanical Garden, Chapel Hill, North Carolina : USA	USA	2013-10-24	35.89900, -79.034347	exact	283.435	0.406633	81.2213	F	NO
RES37	JGI	Mar_pol_rud	Bot, Gard Zurich : Switzerland	Switzerland		47.35930327546087, 8.560506354701422	inferred	93.2396	0.00866724	0.75025		NO
RES38	JGI	Mar_pol_rud	Bot, Gard Zurich : Switzerland	Switzerland		47.35930327546087, 8.560506354701422	inferred	87.5266	0.0583157	4.73191	F	YES
RES40	JGI	Mar_pol_rud	Bot, Gard Zurich : Switzerland	Switzerland		47.35930327546087, 8.560506354701422	inferred	184.357	0.0223795	3.79847		YES
RES41	JGI	Mar_pol_rud	Bot, Gard Zurich : Switzerland	Switzerland		47.35930327546087, 8.560506354701422	inferred	75.7243	0.183697	12.8651		YES
RES49	JGI+BGI	Mar_pol_rud	Lick Brook, Ithaca, New York : USA	USA	2015-06-27	42.39997, -76.53836	exact	168.158	0.224702	27.1622	F	YES
Sal-A	JGI+BGI	Mar_pol_rud	Salechant : France	Pyrenees	2017-06-09	42.954833, 0.631417	exact	148.65	0.660283	85.7388	F	YES
TAK1	service provider	Mar_pol_rud	Takaragaike pond Kyoto : Japan	Japan		35.05702548792268, 135.7811198646839	inferred	41.7461	0.7791	27.8368	M	YES
TAK2	service provider	Mar_pol_rud	Takaragaike pond Kyoto : Japan	Japan		35.05702548792268, 135.7811198646839	inferred	54.5907	0.7761	36.3137	F	YES
Tou-A	JGI+BGI	Mar_pol_rud	Toulon-sur-Arroux : France	France	2017-05-01	46.650417, 4.113833	exact	140.668	0.534893	63.6789	M	YES
Tou-B	JGI+BGI	Mar_pol_rud	Toulon-sur-Arroux : France	France	2017-05-01	46.650417, 4.113834	exact	200.264	0.683917	118.574	M	YES
Tou-C	JGI+BGI	Mar_pol_rud	Toulon-sur-Arroux : France	France	2017-05-01	46.650417, 4.113835	exact	195.55	0.518642	91.8365	M	YES
Tou-D	JGI+BGI	Mar_pol_rud	Toulon-sur-Arroux : France	France	2017-05-01	46.650417, 4.113836	exact	257.53	0.612385	132.999	M	YES
Tou-E	JGI+BGI	Mar_pol_rud	Toulon-sur-Arroux : France	France	2017-05-01	46.650417, 4.113837	exact	373.266	0.68956	220.888	M	YES
Voe-A	JGI+BGI	Mar_pol_rud	Voewood : UK	UK	2017-11-01	52.914861, 1.119167	exact	239.583	0.727701	147.243		YES
Voe-B	JGI+BGI	Mar_pol_rud	Voewood : UK	UK	2017-11-01	52.914861, 1.119168	exact	122.9	0.605773	62.8522	F	YES
Aberdeen	service provider	Mar_pol_rud	Aberdeen : UK	UK		57.173167, -2.083553	inferred	31.5005	0.6846	17.2469	F	YES
Beaufort	service provider	Mar_pol_rud	Winchester:UK	UK		51.069026, -1.302273	inferred	46.4379	0.74	28.7418	F	YES
Bonheur	service provider	Mar_pol_mon	NA	NA		#N/A	inferred	55.8639	0.4234	19.1526		YES
Bristol	service provider	Mar_pol_rud	Bristol : UK	UK		51.456017, -2.626775	inferred	30.0294	0.7372	17.4676	F	YES
Crowsnest	service provider	Mar_pol_rud	Nottingham : UK	UK		52.895800, -1.243203	inferred	42.7049	0.6852	22.198	F	YES
Dutchpot	service provider	Mar_pol_rud	Winchester : UK	UK		51.046085, -1.358392	inferred	28.6356	0.7057	15.3587	M	YES
Field-1	service provider	Mar_pol_rud	Sheffield : UK	UK		53.398312, -1.480008	inferred	31.27	0.3489	8.54945	F	NO
Field-2	service provider	Mar_pol_rud	Sheffield : UK	UK		53.398312, -1.480008	inferred	31.7962	0.6611	16.6647	F	YES
Gilesgate	service provider	Mar_pol_rud	Durham : UK	UK		54.785081, -1.579859	inferred	30.0735	0.6531	15.7727	M	YES
Glo-1	service provider	Mar_pol_rud	Woodchester : UK	UK		51.709502, -2.278406	inferred	30.8789	0.6652	15.998	M	YES
Gormley	service provider	Mar_pol_rud	Cambridge : UK	UK		52.188405, 0.117822	inferred	59.0795	0.6646	30.9168	F	YES
Grafton	service provider	Mar_pol_rud	Cambridge : UK	UK		52.187632, 0.164367	inferred	27.7875	0.7159	15.2039	F	YES
Hopeman	service provider	Mar_pol_rud	Elgin : UK	UK		57.651894, -3.309757	inferred	41.634	0.6674	20.7466	M	YES
Jimw	service provider	Mar_pol_rud	Carlisle : UK	UK		54.956240, -3.042268	inferred	30.63	0.6445	14.7231	M	YES
Lakedist	service provider	Mar_pol_rud	Lake_District : UK	UK		54.353329, -2.994200	inferred	58.9175	0.6218	30.2512	F	YES
Lhj	service provider	Mar_pol_rud	Cambridge : UK	UK		52.188405, 0.117822	inferred	24.5473	0.763	14.7578	M	YES
Liberton	service provider	Mar_pol_rud	Edimbourg : UK	UK		55.927015, -3.158666	inferred	30.9425	0.6846	17.1157	F	YES
Maud	service provider	Mar_pol_pol	Cambridge : UK	UK		52.188405, 0.117822	inferred	39.8223	0.568	17.0084	M	YES
Ncathedral	service provider	Mar_pol_rud	Norwich : UK	UK		52.631789, 1.301225	inferred	28.5792	0.6709	14.7543	M	YES
RB2	service provider	Mar_pol_rud	NA	NA		#N/A		36.7249	0.3348	10.0463	M	YES
Rhyl	service provider	Mar_pol_rud	Rhyl : UK	UK		53.329780, -3.460486	inferred	30.8246	0.7468	18.4467	M	YES
Sevenoaks	service provider	Mar_pol_rud	Sevenoaks : UK	UK		51.238861, 0.191621	inferred	30.4738	0.622	14.368	F	YES
Silverstar	service provider	Mar_pol_rud	St_Neots : UK	UK		52.251105, -0.251103	inferred	29.1053	0.6947	16.3299	F	YES
Tak1-HK	service provider	Mar_pol_rud	NA	Japan		#N/A		29.392	0.343	8.09018		NO
Tony	service provider	Mar_pol_rud	Selborne : UK	UK		51.091976, -0.944131	inferred	28.8815	0.6595	15.1236	F	YES
Warwick	service provider	Mar_pol_rud	Warwick : UK	UK		52.202890, -1.628234	inferred	28.5759	0.64	14.5967	F	YES
Waverly	service provider	Mar_pol_rud	Glasgow : UK	UK		55.875460, -4.172685	inferred	30.4973	0.7515	18.53	F	YES
Whitley	service provider	Mar_pol_rud	Whitley Bay : UK	UK		55.050418, -1.449533	inferred	30.1827	0.7557	18.7088	M	YES
Withies	service provider	Mar_pol_rud	Guildford : UK	UK		51.210428, -0.691228	inferred	27.8238	0.6821	15.5441	F	YES
WT-F	service provider	Mar_pol_rud	NA	NA		#N/A		34.2334	0.7926	22.2517	F	YES
WT-M	service provider	Mar_pol_rud	NA	NA		#N/A		39.1659	0.1795	5.54787		NO
YC-A	service provider	Mar_pol_pol	NA	NA		#N/A		29.8143	0.4916	11.2156		YES
