## Supplementary material for "The *Marchantia* pangenome reveals ancient mechanisms of plant adaptation to the environment": Table S2

### Sheet: final_table_quality_acc_pang
acc	initial_nb_contigs	contigs_sup_500	contigs_GC_inf_55	final_contigs	initial_nb_pb	final_pb_GC_500	nb_contigs_final_clean_blastn	percent_contigs_remaining	nb_pb_final_clean_blastn	final_clean_pb/initial_nb_pb	lenght_div_ref_length	min_len_contig	max_len_contig	N50_contig	GC_perc	nb_prot	BUSCO_complete	subspecies	geo_zone
Bonheur	36036	17828	29477	16092	201585800	193629181	16040	0.44511	193551202	0.960143	0.868574	501	490102	53257	41.05	18453	0.905	Mar_pol_mon
NILSC12	454640	236333	255598	134763	629771442	363392477	23448	0.0515749	200793434	0.318835	0.901074	501	430519	55792	41.18	18500	0.797	Mar_pol_mon	Scandinavia
NILSC14	500477	250249	350964	179709	582262117	384825014	46046	0.0920042	216614007	0.372021	0.97207	501	251227	31823	39.96	20170	0.913	Mar_pol_mon	Scandinavia
NILSC17	325619	164786	221664	103083	513681458	311536897	41215	0.126574	190744173	0.371328	0.855978	501	80988	10269	40.65	15810	0.734	Mar_pol_mon	Scandinavia
NILSC18	754388	342413	345553	139264	991920281	424339248	23330	0.0309257	231608100	0.233495	1.03936	501	296863	44697	41.95	23126	0.915	Mar_pol_mon	Scandinavia
NILSC20	1601363	880572	699453	331986	2218643834	755702170	50267	0.0313901	324199036	0.146125	1.45487	501	249986	18558	38.43	19962	0.809	Mar_pol_mon	Scandinavia
NILSC21	1574361	853381	467000	233580	1912043158	571412258	26761	0.016998	203529330	0.106446	0.913352	501	532134	48258	40.8	19106	0.916	Mar_pol_mon	Scandinavia
NILSC22	1629712	830606	740738	354067	1629452248	610928196	46353	0.0284424	228798559	0.140414	1.02675	501	293353	43088	40.88	20909	0.904	Mar_pol_mon	Scandinavia
NILSC23	819521	415094	367606	174914	1084807268	490542008	23897	0.0291597	221380041	0.204073	0.993458	501	380091	52075	41.64	22064	0.909	Mar_pol_mon	Scandinavia
NILSC24	413833	233960	161537	99310	559623073	300710576	39055	0.0943738	196291552	0.350757	0.880872	501	193528	11482	41.21	19646	0.8	Mar_pol_mon	East_Europe
NILSC27	1688289	909594	851677	471853	1773875865	801371967	73628	0.043611	283159690	0.159628	1.2707	501	287357	21789	38.37	21841	0.918	Mar_pol_mon	East_Europe
RES33	284271	145566	160393	79541	602614652	312533308	20557	0.0723148	209025556	0.346864	0.938017	501	278721	48612	41.62	20844	0.894	Mar_pol_mon	USA
RES50	62365	37042	43922	27305	296097405	221228166	18115	0.290467	197233949	0.666112	0.885101	501	385418	56426	41.17	19023	0.915	Mar_pol_mon	USA
RES51	208651	138881	169333	114461	554014622	379494534	23699	0.113582	213640493	0.385622	0.958727	501	379892	51459	41.38	20205	0.908	Mar_pol_mon	USA
RES52	70712	37740	37172	18269	337405033	203697456	15501	0.219213	193849251	0.57453	0.869912	501	429003	61548	41.07	18456	0.93	Mar_pol_mon	USA
RES53	68593	39885	32063	19245	342645259	205231660	15265	0.222545	192345380	0.561354	0.863163	501	406394	55828	40.87	18010	0.889	Mar_pol_mon	USA
Caz-A	367251	179325	164811	75566	551426105	305199954	20650	0.0562286	201897950	0.366138	0.906031	501	444927	63200	41.33	19488	0.924	Mar_pol_pol	Pyrenees
Maud	34196	20394	29431	18771	198439589	191947231	18692	0.546614	191869068	0.966889	0.861026	501	261477	45713	40.95	18448	0.913	Mar_pol_pol	UK
NILSC1	574730	310126	218086	116292	790363371	360370771	25538	0.0444348	210272079	0.266045	0.943611	501	277893	40731	41.39	21603	0.887	Mar_pol_pol	Scandinavia
NILSC11	955057	502375	437510	219605	1283317525	564533105	45118	0.0472412	242046224	0.18861	1.0862	501	285379	31509	41.24	23573	0.904	Mar_pol_pol	Scandinavia
NILSC13	204000	98051	98534	50685	394380291	263409627	19905	0.0975735	198336698	0.502907	0.89005	501	442583	62856	41.26	19131	0.903	Mar_pol_pol	Scandinavia
NILSC16	704415	388618	272279	142909	1002661316	452312603	20732	0.0294315	244539820	0.243891	1.09739	501	465637	61713	42.05	25051	0.943	Mar_pol_pol	Scandinavia
NILSC2	714051	389571	328317	190549	801653064	408410137	54642	0.0765239	253611322	0.31636	1.1381	501	407392	33867	39.29	22601	0.908	Mar_pol_pol	Scandinavia
NILSC28	691650	361188	357317	186408	867076489	453955411	37470	0.0541748	214117300	0.246942	0.960866	501	428796	51708	40.35	19081	0.908	Mar_pol_pol	East_Europe
NILSC6	500382	247391	303563	149948	726290576	410182085	53509	0.106936	241509443	0.332525	1.08379	501	417589	45660	41	23955	0.913	Mar_pol_pol	East_Europe
NILSC9	1084344	593687	509634	287192	1268744449	597850534	51706	0.0476841	264602977	0.208555	1.18742	501	372789	39653	40.86	25675	0.927	Mar_pol_pol	East_Europe
Pra-B	171392	86546	91570	45280	326246461	235308138	23999	0.140024	203441154	0.623581	0.912956	501	462992	63318	41.16	19464	0.915	Mar_pol_pol	Pyrenees
WRG	282181	156422	112937	58723	505013043	295569954	17243	0.0611062	197493805	0.391067	0.886267	501	415269	64972	41.06	18647	0.913	Mar_pol_pol	USA
YC-A	34916	20443	30076	18887	196438888	189631277	18809	0.538693	189498149	0.964667	0.850386	501	366282	40423	41.04	18276	0.915	Mar_pol_pol
Aberdeen	30182	16956	25084	15359	190977318	184651685	15339	0.508217	184543204	0.96631	0.82815	501	289706	47115	41.09	18701	0.913	Mar_pol_rud	UK
Ale-A	561632	343437	380722	252222	845053360	577013945	45969	0.081849	247606611	0.293007	1.11115	501	402312	42315	39.79	20518	0.903	Mar_pol_rud	Pyrenees
Beaufort	30874	16760	24861	14727	193189022	186337865	14711	0.476485	186296869	0.964324	0.83602	501	400021	56405	41.14	18972	0.929	Mar_pol_rud	UK
Ber-A	1049922	589122	612762	354051	1420215361	772438645	19546	0.0186166	133159627	0.0937602	0.597563	501	396583	42637	38.87	11435	0.48	Mar_pol_rud	Pyrenees
Ber-B	218306	105555	95636	43274	367795217	228977691	15028	0.0688392	188786973	0.513294	0.847195	501	399794	66892	41.14	18987	0.913	Mar_pol_rud	Pyrenees
Ber-C	412005	202346	188636	85895	624805714	336827519	16495	0.0400359	193067377	0.309004	0.866403	501	519847	71912	41.3	19497	0.913	Mar_pol_rud	Pyrenees
Ber-D	818774	431277	540258	282144	1011392362	564546453	72452	0.0884884	280863113	0.277699	1.26039	501	400638	9997	37.87	21865	0.85	Mar_pol_rud	Pyrenees
Ber-F	466144	233841	198599	95917	659597381	319137280	16407	0.0351973	191791400	0.29077	0.860677	501	400112	65641	41.16	19018	0.906	Mar_pol_rud	Pyrenees
Bid-A	348075	163964	219120	96268	508115459	323764059	21878	0.0628543	197750913	0.389185	0.887421	501	625853	72224	41.18	19627	0.915	Mar_pol_rud	Pyrenees
Bie-A	469472	244015	348373	181761	672387173	413986166	35323	0.0752398	211722790	0.314882	0.950121	501	604829	66197	40.86	19708	0.925	Mar_pol_rud	Pyrenees
Bie-B	268452	131253	135310	62223	431018699	260604527	16734	0.0623352	192035460	0.445539	0.861772	501	491183	71827	41.22	19207	0.915	Mar_pol_rud	Pyrenees
Bie-C	283776	158859	135122	71929	564559675	325381164	14480	0.0510262	187895053	0.332817	0.843192	501	310330	63775	41.14	19056	0.908	Mar_pol_rud	Pyrenees
Bot-X	294178	161349	128902	69934	567370786	322679791	15111	0.0513669	193183996	0.34049	0.866927	501	424359	74533	41.17	19301	0.913	Mar_pol_rud
Bristol	28398	16914	24112	15533	189732899	184248978	15514	0.546306	184134503	0.970493	0.826316	501	376627	45659	41.07	18605	0.911	Mar_pol_rud	UK
Bul-A	828127	431382	457574	225074	1034412871	518856221	40647	0.0490831	240879856	0.232866	1.08097	501	402115	49564	41.12	24067	0.92	Mar_pol_rud	Pyrenees
Bul-B	245706	128756	118100	60774	471351274	286124010	15121	0.061541	190730505	0.404646	0.855916	501	356944	68536	41.06	19036	0.901	Mar_pol_rud	Pyrenees
Bul-C	568571	295657	293638	138552	808084030	378061163	18027	0.0317058	193310515	0.239221	0.867494	501	507481	66402	41	19072	0.913	Mar_pol_rud	Pyrenees
CA	652239	400771	447512	291603	931283164	618324737	36765	0.0563674	238218974	0.255796	1.06902	501	260143	32985	42.3	22614	0.918	Mar_pol_rud	USA
CAM1	38473	19622	26852	15339	199018297	188679277	15107	0.392665	188463719	0.946967	0.845744	501	309134	56329	41.05	19002	0.92	Mar_pol_rud	UK
CAM2	27651	16015	23430	14554	191038586	185468688	14535	0.525659	185340090	0.970171	0.831727	501	334546	53592	41.1	18821	0.92	Mar_pol_rud	UK
Cas-A	452233	237438	241447	120334	638531546	347107701	46334	0.102456	207426853	0.32485	0.930842	501	199791	13108	40.69	20539	0.861	Mar_pol_rud	Pyrenees
Cas-B	190287	103842	97016	52833	417097007	271200365	13725	0.0721279	188560564	0.452078	0.846179	501	371291	70481	41.2	18841	0.908	Mar_pol_rud	Pyrenees
Cas-C	532772	270466	301495	138187	813116221	422647303	49362	0.0926513	209928462	0.258178	0.942069	501	182866	12479	40.69	20994	0.823	Mar_pol_rud	Pyrenees
Cas-D	470594	230100	216095	99443	640266489	357023006	17986	0.0382198	196348302	0.306667	0.881127	501	496586	74717	41.19	19647	0.927	Mar_pol_rud	Pyrenees
Cas-E	500987	268601	353665	188949	701223021	422095088	39219	0.0782835	217138899	0.309657	0.974426	501	365793	60699	40.73	19932	0.894	Mar_pol_rud	Pyrenees
Crowsnest	28597	15507	23862	14057	191736134	185692198	14045	0.491135	185619657	0.9681	0.832981	501	315985	57440	41.11	18992	0.92	Mar_pol_rud	UK
Dur-A	367899	195352	184474	96991	684070026	384087765	15009	0.0407965	190905418	0.279073	0.856701	501	421089	70115	41.19	19110	0.922	Mar_pol_rud	Pyrenees
Dutchpot	29027	17799	25022	16443	189751111	184323857	16411	0.56537	184126568	0.970358	0.826281	501	269127	40731	40.93	18778	0.916	Mar_pol_rud	UK
Esc-A	553743	291541	342763	176476	716045463	413634367	41936	0.0757319	222583136	0.310851	0.998857	501	509344	58617	40.58	22434	0.908	Mar_pol_rud	Pyrenees
Field-2	29079	16625	24423	15136	190295613	184331022	15120	0.519963	184198904	0.967962	0.826605	501	297995	47179	41.07	18576	0.904	Mar_pol_rud	UK
Gen-A	880809	465622	550097	281010	1092879749	597792251	87710	0.0995789	267036601	0.244342	1.19835	501	219982	8135	39.91	25586	0.831	Mar_pol_rud	Pyrenees
Gen-B	529515	280504	254050	125346	879980339	463218652	16774	0.031678	194481891	0.221007	0.872751	501	462171	70248	41.2	19690	0.92	Mar_pol_rud	Pyrenees
Gilesgate	30832	17310	25757	15660	192077760	185582288	15638	0.5072	185452724	0.965509	0.832232	501	317395	45743	40.96	18850	0.904	Mar_pol_rud	UK
Glo-1	30013	16825	25226	15240	191472993	185243986	15222	0.50718	185167462	0.967068	0.830952	501	365999	47506	40.97	18760	0.915	Mar_pol_rud	UK
Gormley	34498	16488	27050	14348	195636140	187433261	14329	0.415357	187349585	0.957643	0.840744	501	365533	59019	41.18	19110	0.922	Mar_pol_rud	UK
Grafton	28573	18044	24831	16716	188209032	182918123	16693	0.584223	182734960	0.970915	0.820036	501	297377	38081	41.03	18817	0.899	Mar_pol_rud	UK
Hec-A	316256	177656	126827	70396	619484695	343076324	25049	0.0792048	198192027	0.31993	0.8894	501	291211	36962	40.92	19642	0.908	Mar_pol_rud	Pyrenees
Hec-B	240881	140242	112144	64386	475169494	304641781	14187	0.0588963	188785394	0.397301	0.847188	501	378934	69009	41.19	18999	0.922	Mar_pol_rud	Pyrenees
Hec-C	342315	205631	126115	70956	734347013	350566677	14217	0.0415319	189159798	0.257589	0.848868	501	378471	64193	41.08	18888	0.906	Mar_pol_rud	Pyrenees
Hopeman	29467	16058	24647	14530	192776640	186541395	14511	0.492449	186412366	0.966986	0.836538	501	317501	55169	41	19084	0.918	Mar_pol_rud	UK
Jimw	28223	16357	23972	14937	190425173	184770980	14918	0.528576	184623613	0.969534	0.828511	501	269562	46531	40.94	18708	0.892	Mar_pol_rud	UK
L2BoGa	47657	23665	31031	15666	205688098	189153711	15321	0.321485	188854021	0.918157	0.847496	501	369939	64967	41.2	19216	0.903	Mar_pol_rud	Germany
L5BoGa	34301	17493	26737	15112	196949067	188954736	15072	0.439404	188797351	0.95861	0.847241	501	359716	57519	41.08	19162	0.913	Mar_pol_rud	Germany
Lac-A	417397	215310	190045	101744	579217416	341864338	21323	0.0510857	187456361	0.323637	0.841223	501	246754	34386	40.95	19217	0.91	Mar_pol_rud	Pyrenees
Lakedist	33661	15821	26194	13828	195375682	187360728	13808	0.410208	187330527	0.958822	0.840659	501	375686	64660	41.18	19148	0.91	Mar_pol_rud	UK
Lhj	31557	20705	27327	19165	188665807	183115233	19127	0.60611	182704329	0.968402	0.819898	501	225136	29660	40.89	18883	0.887	Mar_pol_rud	UK
Liberton	29324	16942	24606	15470	189606965	183687212	15452	0.52694	183428006	0.967412	0.823146	501	260579	44597	41.06	18686	0.915	Mar_pol_rud	UK
LouisXIII	28860	16197	23822	14555	192006857	185884187	14492	0.502148	185712755	0.967219	0.833399	501	317222	55316	41.11	19109	0.927	Mar_pol_rud
Luc-A	362510	189471	197044	107143	560723325	366081521	28218	0.0778406	205107768	0.365791	0.920435	501	179165	24394	41.57	22072	0.864	Mar_pol_rud	Pyrenees
Luc-B	522417	242595	328728	146641	654945665	385780513	49151	0.0940838	215807323	0.329504	0.96845	501	445036	20315	40.5	20747	0.861	Mar_pol_rud	Pyrenees
Mns-A	242888	138346	119642	68469	474655686	298672243	14020	0.0577221	185067474	0.389898	0.830503	501	352114	71908	41.21	18550	0.896	Mar_pol_rud	Pyrenees
Mnt-A	605599	306958	321693	150387	761847010	385934976	8347	0.013783	196893140	0.258442	0.883572	501	421566	71897	41.21	19758	0.903	Mar_pol_rud	Pyrenees
Mou-A	466336	255467	274621	148478	646184110	362724889	43853	0.0940373	215458325	0.333432	0.966884	501	207497	22259	40.39	20075	0.89	Mar_pol_rud	Pyrenees
Mur-A	549920	281921	293017	146886	786253930	417669268	26173	0.0475942	209837231	0.266882	0.941659	501	489697	64228	40.94	20725	0.92	Mar_pol_rud	France
Ncathedral	29164	17379	24591	15952	190396085	184782211	15923	0.545981	184587514	0.969492	0.828349	501	288965	42227	40.95	18645	0.913	Mar_pol_rud	UK
NILSC15	1068451	596287	519028	269345	1732466892	755842571	47065	0.0440498	305337011	0.176244	1.37022	501	314556	22605	37.52	18745	0.897	Mar_pol_rud	Scandinavia
NILSC19	1365622	787341	938562	562474	1538348732	945039419	62904	0.0460625	281221289	0.182807	1.262	501	405135	20221	38.61	22183	0.863	Mar_pol_rud	Scandinavia
NILSC25	836276	421463	336364	168171	920647287	401623618	36316	0.0434259	216048082	0.23467	0.969531	501	341700	56925	40.72	21584	0.913	Mar_pol_rud	East_Europe
NILSC26	857520	426372	347752	170010	941512281	430705449	17354	0.0202374	194322867	0.206394	0.872037	501	405645	69890	41.17	19217	0.904	Mar_pol_rud	East_Europe
NILSC3	830152	458041	340662	181881	1098714334	440286750	23512	0.0283225	200214972	0.182227	0.898479	501	403704	52941	41.38	21591	0.901	Mar_pol_rud	Scandinavia
NILSC4	1366416	759226	534810	277403	1698876909	599415612	50112	0.036674	269294996	0.158514	1.20848	501	335768	27339	37.95	21054	0.92	Mar_pol_rud	Scandinavia
NILSC5	630399	328448	296591	147219	875569781	442989661	21161	0.0335676	218689317	0.249768	0.981384	501	268625	45454	42	23226	0.908	Mar_pol_rud	Scandinavia
NILSC7	799991	383447	360174	152402	955304983	405147247	18910	0.0236378	230988292	0.241795	1.03658	501	381159	69890	42.28	24982	0.929	Mar_pol_rud	Scandinavia
NILSC8	1099092	618411	412350	224588	1436880605	536081844	43351	0.0394426	203124089	0.141365	0.911533	501	166911	17428	40.43	21091	0.884	Mar_pol_rud	Scandinavia
Nor-A	482151	234839	300747	142183	642415689	380875319	19520	0.0404852	195637903	0.304535	0.877939	501	547248	71450	41.25	19729	0.913	Mar_pol_rud	UK
Nor-B	816787	424672	588778	305028	918016415	562321892	33107	0.0405332	217308478	0.236715	0.975187	501	462386	67201	41.06	20571	0.913	Mar_pol_rud	UK
Nor-C	330932	178464	136698	69867	598020697	327075804	15720	0.0475022	192635381	0.322122	0.864465	501	507796	71464	41.25	19390	0.915	Mar_pol_rud	UK
Nor-D	764168	405471	551735	293504	947312664	570676889	16066	0.0210242	116880168	0.123381	0.524508	501	377031	65938	40.82	11283	0.546	Mar_pol_rud	UK
Nor-E	625470	315330	364477	169531	845596645	440472409	15507	0.0247926	151904351	0.179642	0.681681	501	503928	66745	40.95	14783	0.682	Mar_pol_rud	UK
Pra-A	327487	163272	164192	76231	664418676	378013830	21793	0.0665462	197513814	0.297273	0.886357	501	464216	72301	41.41	19550	0.924	Mar_pol_rud	Pyrenees
Pra-C	255954	142000	120001	66488	517569354	313376595	19573	0.0764708	193894666	0.374625	0.870116	501	537055	68787	41.25	19298	0.91	Mar_pol_rud	Pyrenees
RB2	46478	35013	41644	32934	198644264	179374517	32768	0.705022	178067340	0.896413	0.79909	501	74993	10709	40.73	14552	0.692	Mar_pol_rud
RES29	325877	165907	164847	78070	651362849	314962775	16401	0.0503288	192685846	0.29582	0.864691	501	418401	68345	41.26	19773	0.929	Mar_pol_rud	USA
RES31	742650	378295	303763	141627	980454037	419016937	18659	0.0251249	193870885	0.197736	0.870009	501	442066	64148	41.01	19266	0.913	Mar_pol_rud	Switzerland
RES32	699929	361079	291065	147031	918678882	420446823	29814	0.0425957	209306624	0.227834	0.939278	501	370066	60647	41.87	23551	0.927	Mar_pol_rud	Switzerland
RES34	769085	399816	267190	136095	1075800203	437246210	19814	0.0257631	196682210	0.182824	0.882625	501	385456	68229	41.09	19387	0.922	Mar_pol_rud	USA
RES35	166459	96431	78275	45205	525157850	279368944	21562	0.129533	227128656	0.432496	1.01926	501	485647	52529	43.07	21285	0.72	Mar_pol_rud	USA
RES38	151694	113357	128770	100400	236551031	173323765	99455	0.655629	171906830	0.726722	0.771444	501	4196661	2023	43.04	11623	0.313	Mar_pol_rud	Switzerland
RES40	160269	112523	142245	103844	235317263	187792938	102635	0.640392	186289356	0.791652	0.835986	501	2709916	2097	44.28	17139	0.324	Mar_pol_rud	Switzerland
RES41	40728	24081	29461	17611	259027812	186927446	17406	0.427372	186259081	0.71907	0.835851	501	299628	38233	41.16	18803	0.889	Mar_pol_rud	Switzerland
RES49	190478	98992	85430	43234	504465539	262898374	16151	0.0847919	187541233	0.371762	0.841604	501	295989	51672	41.12	19351	0.908	Mar_pol_rud	USA
Rhyl	29320	17558	24742	15981	190891635	185127273	15957	0.544236	184953817	0.968894	0.829993	501	282525	45615	40.95	18671	0.91	Mar_pol_rud	UK
Sal-A	332723	173950	161958	79088	528652794	294515119	17216	0.0517427	193090653	0.36525	0.866508	501	464231	72244	41.2	19377	0.908	Mar_pol_rud	Pyrenees
Sevenoaks	29518	18990	25265	17436	200119576	182386524	17411	0.589843	182224491	0.910578	0.817745	501	207373	34894	41.03	18541	0.896	Mar_pol_rud	UK
Silverstar	28951	17008	24472	15555	189667751	183955114	15529	0.536389	183853328	0.969344	0.825055	501	264419	44620	41.06	18624	0.904	Mar_pol_rud	UK
TAK1	28620	16907	24129	15332	192529221	186755587	15303	0.534696	186653600	0.969482	0.837621	501	270678	47895	40.99	19217	0.92	Mar_pol_rud	Japan
TAK2	35546	18661	25166	14914	195876658	186677310	14756	0.415124	186477274	0.952014	0.83683	501	305711	51691	41.14	19119	0.916	Mar_pol_rud	Japan
Tony	29318	17480	24790	15996	188990715	183172407	15970	0.544717	182819839	0.967348	0.820417	501	225095	40944	41.03	18822	0.899	Mar_pol_rud	UK
Tou-A	527722	257231	291306	137043	738158749	387256442	22549	0.0427289	204472198	0.277003	0.917583	501	533357	67844	41.54	21478	0.894	Mar_pol_rud	France
Tou-B	392506	210152	200534	108581	599135596	345099690	20283	0.0516756	200068192	0.333928	0.89782	501	508008	72552	41.38	20667	0.913	Mar_pol_rud	France
Tou-C	511705	263101	284032	144714	775897989	453622050	26109	0.0510235	206941523	0.266712	0.928664	501	533746	68280	41.46	21911	0.929	Mar_pol_rud	France
Tou-D	707371	365068	406433	206288	911925169	466357603	24026	0.0339652	203869990	0.22356	0.914881	501	507466	70893	41.16	20413	0.908	Mar_pol_rud	France
Tou-E	439309	211177	231683	105892	661413729	363060822	18763	0.0427103	198994897	0.300863	0.893003	501	605782	75231	41.4	20636	0.929	Mar_pol_rud	France
Voe-A	343111	177461	177447	88277	552730134	332523983	17198	0.0501237	194421431	0.351747	0.87248	501	347944	78628	41.29	19713	0.922	Mar_pol_rud	UK
Voe-B	613527	309138	447547	224743	689571940	432673900	56723	0.092454	216917397	0.314568	0.973432	501	267975	12117	40.63	21689	0.833	Mar_pol_rud	UK
Warwick	30609	17746	25872	16268	190174262	184039217	16253	0.530988	183882670	0.966917	0.825186	501	305824	41453	41.05	18744	0.896	Mar_pol_rud	UK
Waverly	27727	17093	23662	15660	188518571	183220817	15643	0.564179	183093207	0.971221	0.821643	501	300331	45085	41.04	18706	0.891	Mar_pol_rud	UK
Whitley	29538	17413	24565	15679	191349932	185323607	15666	0.530368	185285841	0.968309	0.831483	501	305383	47190	40.98	18598	0.908	Mar_pol_rud	UK
Withies	30574	20561	26595	19008	191910701	181938797	18966	0.620331	181457446	0.945531	0.814303	501	191170	29810	41	18692	0.892	Mar_pol_rud	UK
WT-F	28179	17327	23799	15766	189303142	183859421	15748	0.558856	183749038	0.97066	0.824587	501	283097	45369	41.06	18794	0.913	Mar_pol_rud
BoGa_v1	N/A	N/A	N/A	N/A	N/A	N/A	N/A	N/A	N/A	N/A	0.987146	4523046	29591237	26276271	42.23	21364	0.941	Mar_pol_rud	Germany
CA_v1	N/A	N/A	N/A	N/A	N/A	N/A	N/A	N/A	N/A	N/A	1.0522	21543	14471589	5991576	43.34	21327	0.944	Mar_pol_rud	USA
Marpal	N/A	N/A	N/A	N/A	N/A	N/A	N/A	N/A	N/A	N/A	1.12633	13266	8438675	2390877	40.14	15497	0.92	Mar_pal
Marpolmon_MpmSA2	N/A	N/A	N/A	N/A	N/A	N/A	N/A	N/A	N/A	N/A	1.00874	212	2032864	589828	42.11	19572	0.92	Mar_pol_mon	Scandinavia
Marpolpol_MppBR5	N/A	N/A	N/A	N/A	N/A	N/A	N/A	N/A	N/A	N/A	0.997344	234	2164001	368251	42.23	19248	0.913	Mar_pol_pol	Scandinavia
Marpolrud_MpTak_v6.1	N/A	N/A	N/A	N/A	N/A	N/A	N/A	N/A	N/A	N/A	1	2203	30584173	26988051	42.42	21625	0.95	Mar_pol_rud	Japan
