## Supplementary material for "The *Marchantia* pangenome reveals ancient mechanisms of plant adaptation to the environment": Table S8

### Sheet: README
P. palmivora 4dpi	infection with Phytophtora palmivora, 4dpi (Carella et al. 2019)
P. palmivora 3dpi	infection with Phytophtora palmivora, 3dpi (Carella et al. 2019)
CN	cold and nitrogen deficiency stress (Tan et al. 2023)
CL	cold and light stress (Tan et al. 2023)
CM	cold and mannitol stress (Tan et al. 2023)
C	cold stress (Tan et al. 2023)
CS	cold and salt stress (Tan et al. 2023)
N	nitrogen deficiency stress (Tan et al. 2023)
NL	nitrogen deficiency and light stress (Tan et al. 2023)
LS	light and salt stress (Tan et al. 2023)
SN	salt and nitrogen deficiency stress (Tan et al. 2023)
SM	salt and mannitol stress (Tan et al. 2023)
MN	mannitol and nitrogen deficiency stress (Tan et al. 2023)
M	mannitol stress (Tan et al. 2023)
S	saltstress (Tan et al. 2023)
L	light stress (Tan et al. 2023)
ML	mannitol and light stress (Tan et al. 2023)
P. palmivora 2dpi	infection with Phytophtora palmivora, 2dpi (Carella et al. 2019)
P. palmivora 1dpi	infection with Phytophtora palmivora, 1dpi (Carella et al. 2019)
HN	heat and nitrogen deficiency stress (Tan et al. 2023)
HM	heat and mannitol stress (Tan et al. 2023)
HS	heat and salt stress (Tan et al. 2023)
H	heat stress (Tan et al. 2023)
HD	heat and dark stress (Tan et al. 2023)
CD	cold and dark stress (Tan et al. 2023)
SD	salt and dark stress (Tan et al. 2023)
D	dark stress (Tan et al. 2023)
MD	mannitol and dark stress (Tan et al. 2023)
ND	nitrogen deficiency and dark stress (Tan et al. 2023)
id	Marchantia polymorpha gene ID based on the V6.1 genome version
gene_symbol	Marchantia polymorpha gene nomenclature (https://marchantia.info/nomenclature/)
IPR_desc	description of IPR domains associated with the gene
SUPERFAMILY	functionnal annotation of the gene based on SUPERFAMILY
biovar	bioclimatic variable for which the gene was identified

### Sheet: heatmap_mat_GEA_candidates_only
P. palmivora 4dpi	P. palmivora 3dpi	CN	CL	CM	C	CS	N	NL	LS	SN	SM	MN	M	S	L	ML	P. palmivora 2dpi	P. palmivora 1dpi	HN	HM	HS	H	HD	CD	SD	D	MD	ND	id	gene_symbol	IPR_desc	SUPERFAMILY	biovar
0	-1	1	1	1	1	1	0	1	1	0	1	1	0	0	1	1	0	-1	1	1	1	1	1	1	1	1	1	1	Mp7g00660		-		precip_BIO_PC1|BIO12
0	0	0	0	0	0	0	0	0	0	0	0	0	0	0	0	0	0	0	1	1	1	1	1	0	1	1	1	0	Mp1g14230				BIO11
0	0	0	1	0	0	0	0	0	0	0	0	0	0	0	0	0	0	0	1	1	1	1	1	0	1	0	1	0	Mp1g14370				BIO11
0	0	0	0	0	0	0	0	1	0	0	0	0	0	0	0	0	0	0	1	1	1	1	1	0	0	0	0	0	Mp3g04180		HSP20-like chaperone|Alpha crystallin/Hsp20 domain|-|Small heat shock protein HSP20	HSP20-like chaperones	all_BIO_PC1|precip_BIO_PC1|prec_month_PC1|BIO12|BIO13|BIO16
0	0	0	0	0	0	0	0	0	0	0	0	0	0	0	0	0	0	0	1	1	1	1	0	0	0	0	0	0	Mp7g16240		-|S-adenosyl-L-methionine-dependent methyltransferase|Lysine methyltransferase	S-adenosyl-L-methionine-dependent methyltransferases	all_BIO_PC2|BIO4|BIO7
0	0	0	0	0	0	0	0	0	0	0	0	0	0	0	0	0	0	0	1	1	1	1	0	0	0	0	0	0	Mp8g06790		-		BIO15
1	0	0	0	0	0	0	1	1	0	0	0	0	0	0	0	0	0	0	0	0	0	0	1	1	1	1	1	1	Mp1g21930	MpLOX5	PLAT/LH2 domain|Lipoxygenase|Lipoxygenase, conserved site|Lipoxygenase, iron binding site|Lipoxygenase, plant|Lipoxigenase, C-terminal domain superfamily|-|Lipoxygenase, domain 3|Lipoxygenase, C-terminal|PLAT/LH2 domain superfamily|Plant lipoxygenase, PLAT/LH2 domain	Lipase/lipooxygenase domain (PLAT/LH2 domain),Lipoxigenase	precip_BIO_PC2|BIO19
0	0	0	0	0	0	0	0	0	0	0	0	0	0	0	0	0	0	0	0	0	0	0	1	0	1	1	1	1	Mp8g09550		-		BIO18|BIO8
0	0	0	0	0	0	0	0	0	0	0	0	0	0	0	0	0	0	0	0	0	0	0	0	1	1	1	1	1	Mp2g17960	MpRLK-Pelle_RKF3a	-|Serine/threonine-protein kinase, active site|SPARK domain|Protein kinase domain|Protein kinase, ATP binding site|Protein kinase-like domain superfamily	Protein kinase-like (PK-like)	all_BIO_PC3|BIO19
0	0	0	0	0	0	0	0	0	0	0	0	0	0	0	0	0	0	0	0	0	0	0	0	0	1	1	1	1	Mp8g08160		Alpha/Beta hydrolase fold|-|Alpha/beta hydrolase fold-1	alpha/beta-Hydrolases	all_BIO_PC4
1	1	0	0	0	0	0	0	0	0	0	0	0	0	0	0	0	0	0	0	0	0	0	1	0	1	0	1	1	Mp1g14250		-		BIO11
0	0	0	0	0	0	0	0	0	0	0	0	0	0	0	0	0	0	0	0	0	0	0	1	0	1	0	1	0	Mp3g08460		-|Transmembrane protein 18		BIO15
0	0	-1	0	-1	-1	-1	0	0	0	0	0	0	0	0	0	0	0	0	0	0	0	0	1	0	1	0	1	1	Mp1g21950	MpCupin4	-|RmlC-like jelly roll fold|RmlC-like cupin domain superfamily|Cupin 2, conserved barrel	RmlC-like cupins	precip_BIO_PC2|BIO19
1	1	1	1	0	1	1	1	1	1	0	0	0	0	0	0	0	0	0	0	0	0	0	0	0	0	0	0	0	Mp3g23100	MpADT2	-|ACT domain|Prephenate dehydratase|Prephenate dehydratase, conserved site	Periplasmic binding protein-like II,ACT-like	altitude|all_BIO_PC4|srad_month_PC1
0	0	1	1	1	1	1	1	1	0	0	0	0	0	0	1	0	0	0	0	0	0	0	0	0	0	0	0	0	Mp8g04680		-|UbiB domain|Protein kinase-like domain superfamily	Protein kinase-like (PK-like)	temp_BIO_PC1|precip_BIO_PC1|all_BIO_PC1|prec_month_PC1|BIO1|BIO5|BIO10|BIO12|srad_month_PC1|BIO17|BIO2
0	0	1	1	1	1	1	0	0	0	0	0	0	0	0	0	0	0	0	0	0	0	0	0	1	0	0	0	0	Mp5g03800		Sec1-like protein|-|Sec1-like, domain 2|Sec1-like, domain 1|Sec1-like superfamily|Sec1-like, domain 3a	Sec1/munc18-like (SM) proteins	altitude
0	1	0	0	0	0	0	0	1	0	0	1	0	0	0	0	0	1	0	1	0	0	0	0	0	1	0	0	1	Mp2g24050				BIO13|BIO16
1	1	1	0	0	0	0	1	0	1	1	0	0	0	0	0	0	1	0	0	0	0	0	0	0	0	0	0	0	Mp4g08790	MpNBS-LRR11	-|P-loop containing nucleoside triphosphate hydrolase|NB-ARC|Leucine-rich repeat domain superfamily	L domain-like,P-loop containing nucleoside triphosphate hydrolases	srad_month_PC2|BIO13
1	1	0	0	0	0	0	0	0	1	0	0	0	0	0	1	0	0	0	0	0	0	0	0	0	0	0	0	0	Mp4g08800		LURP-one-related superfamily|-|LURP-one-related|Tubby-like, C-terminal	Tubby C-terminal domain-like	srad_month_PC2|BIO13
0	1	0	0	0	0	0	0	0	1	0	0	0	0	0	0	0	1	0	0	0	0	0	0	0	0	0	0	0	Mp4g23150		-		all_BIO_PC4|srad_month_PC2
1	1	1	0	0	0	0	0	0	0	0	0	0	0	0	0	0	1	1	0	0	0	0	0	0	0	0	0	0	Mp7g16540		-|LysM domain|LysM domain superfamily	LysM domain	precip_BIO_PC2|BIO14|BIO17
1	1	1	1	0	0	0	1	0	0	0	0	0	0	0	0	0	0	0	0	0	0	0	0	0	0	0	0	0	Mp7g16260	MpABCG27	-|ABC transporter-like|ABC-2 type transporter|P-loop containing nucleoside triphosphate hydrolase|AAA+ ATPase domain	P-loop containing nucleoside triphosphate hydrolases	all_BIO_PC2|BIO4|BIO7
1	1	0	1	0	0	0	0	0	0	0	0	0	0	0	0	0	1	0	0	0	0	0	0	1	0	0	0	0	Mp2g25940	MpCYP707A	-|Cytochrome P450 superfamily|Cytochrome P450, conserved site|Cytochrome P450, E-class, group I|Cytochrome P450	Cytochrome P450	BIO19
1	1	0	1	0	0	0	0	0	0	0	0	0	0	0	0	0	1	0	0	0	0	0	0	0	0	0	0	0	Mp8g08320		-		all_BIO_PC4
1	1	0	0	0	0	0	0	0	0	0	0	0	0	0	0	0	1	0	0	0	0	0	0	0	0	0	0	0	Mp3g10230		Flotillin family|Band 7/SPFH domain superfamily|-|Band 7 domain	Band 7/SPFH domain	all_BIO_PC3
1	1	0	0	0	0	0	0	0	0	0	0	0	0	0	0	0	0	0	0	0	0	0	0	0	0	0	0	0	Mp2g20870		-|Aspartic peptidase domain superfamily|Aspartic peptidase A1 family|Peptidase family A1 domain|Xylanase inhibitor, N-terminal|Xylanase inhibitor, C-terminal	Acid proteases	BIO5|BIO10
0	-1	0	1	0	0	0	0	1	0	0	0	0	0	0	1	1	0	0	0	0	0	0	0	0	0	0	0	0	Mp3g12670		-|Protein of unknown function DUF599		vapr_month_PC1
0	0	1	0	0	0	0	1	0	0	0	0	0	0	0	0	0	0	0	0	0	0	0	0	0	0	0	0	0	Mp3g24240		-|FAD/NAD(P)-binding domain|FAD/NAD(P)-binding domain superfamily	FAD/NAD(P)-binding domain	BIO10
1	0	1	0	0	0	0	0	0	0	0	0	0	0	0	0	0	0	0	0	0	0	0	0	0	0	0	0	0	Mp3g22520		-		all_BIO_PC1|prec_month_PC2|vapr_month_PC2|BIO5|BIO8|BIO10
0	0	1	0	0	0	0	0	0	0	0	0	0	0	0	0	0	0	0	0	0	0	0	0	0	0	0	0	0	Mp3g23480		-|IQ motif, EF-hand binding site|Myosin head, motor domain|Plant myosin class VIII, motor domain|Kinesin motor domain superfamily|P-loop containing nucleoside triphosphate hydrolase	P-loop containing nucleoside triphosphate hydrolases	BIO14|BIO17
0	0	1	0	0	0	0	0	0	0	0	0	0	0	0	0	0	0	0	0	0	0	0	0	0	0	0	0	0	Mp7g16250	MpRLK-Pelle_SD-2b6	Protein kinase domain|Chitin-binding, type 1|Endochitinase-like superfamily|-|Chitin-binding, type 1, conserved site|Protein kinase-like domain superfamily|Protein kinase, ATP binding site|Serine/threonine-protein kinase, active site	Protein kinase-like (PK-like),Plant lectins/antimicrobial peptides	all_BIO_PC2|BIO4|BIO7
0	0	0	0	0	0	0	0	0	0	0	0	0	0	0	0	0	0	0	1	1	0	0	0	0	0	0	0	0	Mp3g10550		-|Translation initiation factor 3|Translation initiation factor 3 (IF-3), C-terminal domain superfamily|Translation initiation factor 3, N-terminal|Translation initiation factor 3 (IF-3), N-terminal domain superfamily|Translation initiation factor 3, C-te	Translation initiation factor IF3, C-terminal domain,Translation initiation factor IF3, N-terminal domain	srad_month_PC1
0	0	0	1	0	0	0	0	0	0	0	0	0	0	0	0	0	0	0	0	0	0	0	0	0	0	0	0	0	Mp8g09540				BIO18|BIO8
0	0	0	0	1	0	0	0	0	0	0	0	0	0	0	0	0	0	0	0	0	0	0	0	0	0	0	0	0	Mp4g16840	MpSAUR6	Small auxin-up RNA|-		BIO12
0	-1	0	0	0	0	0	0	0	0	0	0	0	0	0	0	0	0	0	0	0	0	0	0	0	0	0	0	0	Mp8g13650		F-box domain|-|F-box-like domain superfamily	F-box domain	precip_BIO_PC3|temp_BIO_PC3|BIO3
0	-1	0	0	0	0	0	0	0	0	0	0	0	0	0	0	0	0	0	0	0	0	0	0	0	0	0	0	0	Mp4g14620	MpER	-|Protein kinase domain|Leucine-rich repeat|Leucine-rich repeat, typical subtype|Leucine-rich repeat domain superfamily|Protein kinase, ATP binding site|Serine/threonine-protein kinase, active site|Protein kinase-like domain superfamily	Protein kinase-like (PK-like),L domain-like,RNI-like	srad_month_PC2|precip_BIO_PC1|all_BIO_PC3|prec_month_PC1|BIO12|BIO13|BIO16|BIO18
0	-1	0	0	0	0	0	0	0	0	0	0	0	0	0	0	0	0	0	0	0	0	0	0	0	0	0	0	0	Mp4g16860	MpUGT19	UDP-glucuronosyl/UDP-glucosyltransferase|-|UDP-glycosyltransferase family, conserved site	UDP-Glycosyltransferase/glycogen phosphorylase	BIO12
1	0	0	0	0	0	0	0	0	0	0	0	0	0	0	0	0	0	0	0	1	0	0	0	0	0	0	0	0	Mp3g22540		-|RNA-binding domain superfamily|Nucleotide-binding alpha-beta plait domain superfamily|RNA recognition motif domain	RNA-binding domain, RBD	all_BIO_PC1|prec_month_PC2|vapr_month_PC2|BIO5|BIO8|BIO10
1	0	0	0	0	0	0	0	0	0	0	0	0	0	0	0	0	0	0	0	0	0	0	0	0	0	0	0	0	Mp5g12380				all_BIO_PC2
1	0	0	0	0	0	0	0	0	0	0	0	0	0	0	0	0	0	0	0	0	0	0	-1	0	0	0	0	0	Mp3g12640		-|LURP-one-related|Tubby-like, C-terminal|LURP-one-related superfamily	Tubby C-terminal domain-like	vapr_month_PC1
0	0	0	0	0	0	0	0	0	0	0	0	0	0	0	0	0	0	0	0	0	0	0	-1	0	0	0	0	0	Mp8g08240		Quinoprotein alcohol dehydrogenase-like superfamily|-|WD40/YVTN repeat-like-containing domain superfamily	Quinoprotein alcohol dehydrogenase-like	all_BIO_PC4
0	0	0	0	0	0	0	0	0	0	0	0	0	0	0	0	0	0	0	0	0	0	0	-1	0	0	0	0	0	Mp5g12650	MpPILS3	-|Protein PIN-LIKES 2/6|Membrane transport protein		BIO19
0	0	0	0	0	0	0	0	0	0	0	0	0	0	0	0	0	0	0	0	0	0	0	-1	0	0	0	0	0	Mp2g11720	MpPAS2a	CheY-like superfamily|Histidine kinase/HSP90-like ATPase superfamily|Histidine kinase/HSP90-like ATPase|-|Signal transduction histidine kinase-related protein, C-terminal|Signal transduction histidine kinase, dimerisation/phosphoacceptor domain|Signal transduction response regulator, receiver domain|Histidine kinase domain|Signal transduction histidine kinase, dimerisation/phosphoacceptor domain …	ATPase domain of HSP90 chaperone/DNA topoisomerase II/histidine kinase,CheY-like,Homodimeric domain of signal transducing histidine kinase	srad_month_PC1|BIO9
0	0	0	0	0	0	0	0	0	0	0	0	0	0	0	0	0	0	0	0	0	0	0	-1	0	0	0	0	0	Mp1g14360		-|GNAT domain|Acyl-CoA N-acyltransferase	Acyl-CoA N-acyltransferases (Nat)	BIO11
0	0	0	0	0	0	0	0	0	0	0	0	0	0	0	0	0	0	0	0	0	0	0	-1	0	0	0	0	0	Mp1g24250				altitude
0	0	0	0	0	0	0	0	0	0	0	0	0	0	0	0	1	0	0	0	0	0	0	0	0	-1	0	0	0	Mp1g14090		-		BIO11
0	0	0	0	0	0	0	0	0	0	0	0	0	0	0	0	0	0	0	0	0	0	0	-1	-1	-1	0	0	0	Mp1g14200		-|Reticulon|Reticulon-like protein B17/18/21		BIO11
0	0	0	0	0	0	0	0	0	0	0	0	0	0	0	0	0	0	-1	0	0	1	1	0	0	0	0	0	0	Mp5g05740		-		BIO3
0	0	0	0	0	0	0	0	0	0	0	0	0	0	0	0	0	0	0	0	0	0	0	1	1	0	1	0	0	Mp1g19680		Zinc finger, RanBP2-type|Zinc finger, RING-type|-|Zinc finger, RING/FYVE/PHD-type|RING domain-containing protein NIP1/2-like	RING/U-box	BIO18
0	0	0	0	0	0	0	0	0	0	0	0	0	0	0	0	0	0	0	0	0	0	0	1	1	0	0	0	0	Mp1g14340		-|JAB1/MPN/MOV34 metalloenzyme domain|USP8 dimerisation domain|STAMBP/STALP-like, MPN domain|MPN domain	JAB1/MPN domain	BIO11
0	0	0	0	0	0	0	0	0	0	0	0	0	0	0	0	0	0	0	0	0	0	0	0	1	0	0	0	0	Mp7g16700		Pumilio RNA-binding repeat|-|Armadillo-like helical|Pumilio, RNA binding domain|Armadillo-type fold|Nucleic acid binding NABP|Pumilio homology domain	ARM repeat	precip_BIO_PC2|BIO15
0	0	0	0	0	0	0	0	0	0	0	0	0	0	0	0	0	0	0	0	0	0	0	0	1	0	0	0	0	Mp8g08190		ZF-HD homeobox protein, Cys/His-rich dimerisation domain|-|Homeobox-like domain superfamily|Homeodomain, ZF-HD class	Homeodomain-like	all_BIO_PC4
0	1	0	0	0	0	0	0	0	0	0	0	0	0	0	0	0	0	0	0	0	0	0	1	0	0	0	0	0	Mp4g17350		R3H domain|-		vapr_month_PC1
0	0	0	0	0	0	0	0	0	0	0	0	0	0	0	0	0	0	0	0	0	0	0	1	0	0	0	0	0	Mp7g14460		-|UPF0187 family|Bestrophin/UPF0187		precip_BIO_PC2|BIO15
0	0	0	0	0	0	0	0	0	0	0	0	0	0	0	0	0	0	0	0	0	0	0	1	0	0	0	0	0	Mp5g12640		-|HEAT, type 2|Vacuole morphology and inheritance protein 14|Armadillo-like helical|Vacuolar protein 14, C-terminal Fig4-binding domain|Armadillo-type fold	ARM repeat	BIO19
0	0	0	0	0	0	0	0	0	0	0	0	0	0	0	0	0	0	0	0	0	0	0	1	0	0	0	0	0	Mp4g14600		Ankyrin repeat|Ankyrin repeat-containing domain superfamily|-|Ankyrin repeat-containing domain	Ankyrin repeat	srad_month_PC2|precip_BIO_PC1|all_BIO_PC3|prec_month_PC1|BIO12|BIO13|BIO16|BIO18
0	0	0	0	0	0	0	0	0	0	0	0	0	0	0	0	0	0	0	0	0	0	0	1	0	0	0	0	0	Mp2g25930		Cdk-activating kinase assembly factor MAT1/Tfb3|Cdk-activating kinase assembly factor MAT1, centre|-		BIO19
0	0	0	0	0	0	0	0	0	0	0	0	0	0	0	0	0	0	0	0	0	0	0	1	0	0	0	0	0	Mp4g11700		-		srad_month_PC1|BIO2
0	0	0	0	-1	0	0	0	0	0	0	0	0	0	0	0	0	0	0	0	0	0	0	1	0	0	0	0	0	Mp4g23130		-|WD40 repeat|Protein kinase-like domain superfamily|WD40-repeat-containing domain superfamily|Protein kinase domain|Zinc finger, RING-type|RING-type zinc-finger, LisH dimerisation motif|G-protein beta WD-40 repeat|Zinc finger, RING/FYVE/PHD-type|WD repea	RING/U-box,WD40 repeat-like,Protein kinase-like (PK-like)	all_BIO_PC4|srad_month_PC2
0	0	-1	0	0	0	0	0	0	0	0	0	0	0	0	0	0	0	0	-1	0	0	0	0	1	0	0	0	0	Mp1g14910		-|Starch synthase, catalytic domain|Glycosyl transferase, family 1|Bacterial/plant glycogen synthase	UDP-Glycosyltransferase/glycogen phosphorylase	BIO2|srad_month_PC1|BIO5|all_BIO_PC1
0	0	0	0	0	0	0	0	0	0	0	0	0	0	0	0	0	0	0	0	0	0	0	0	0	1	0	0	0	Mp1g14260		-		BIO11
0	0	-1	0	0	-1	0	0	0	0	0	0	0	0	0	0	0	0	0	0	0	0	0	0	0	1	0	0	0	Mp1g14180		DnaJ domain|-|Chaperone J-domain superfamily	Chaperone J-domain	BIO11
0	0	-1	0	0	0	0	0	0	0	0	0	0	0	0	0	0	0	0	0	0	0	0	0	0	0	0	0	0	Mp2g24040		-|FAD/NAD(P)-binding domain superfamily|MnmG, N-terminal domain|MnmG-related, conserved site|tRNA uridine 5-carboxymethylaminomethyl modification enzyme MnmG|GidA associated domain 3|tRNA uridine 5-carboxymethylaminomethyl modification enzyme MnmG-related	FAD/NAD(P)-binding domain	BIO13|BIO16
0	0	-1	0	0	0	0	0	0	0	0	0	0	0	0	0	0	0	0	0	0	0	0	0	0	0	0	0	0	Mp6g15850		Carbohydrate binding module family 20|Carbohydrate-binding-like fold|Histidine phosphatase superfamily, clade-1|Immunoglobulin-like fold|Histidine phosphatase superfamily|-|Fructose-2,6-bisphosphatase|P-loop containing nucleoside triphosphate hydrolase|Phosphoglycerate/bisphosphoglycerate mutase, active site|6-phosphofructo-2-kinase	P-loop containing nucleoside triphosphate hydrolases,Starch-binding domain-like,Phosphoglycerate mutase-like	precip_BIO_PC2
0	0	0	0	0	-1	-1	0	0	0	0	0	0	0	0	0	0	0	0	0	0	0	0	0	0	0	0	0	0	Mp2g17940		Coiled-coil SMC6 And NSE5 INteracting (CANIN) domain|-		all_BIO_PC3|BIO19
-1	0	0	0	0	0	0	0	0	0	0	0	0	0	0	0	0	-1	0	0	0	0	0	0	0	0	0	0	0	Mp2g16690	MpABC24	-|P-loop containing nucleoside triphosphate hydrolase|ABC transporter-like|ABC-2 type transporter	P-loop containing nucleoside triphosphate hydrolases	srad_month_PC2
1	1	1	1	1	1	1	1	1	1	0	1	0	0	1	0	1	0	0	0	0	0	0	-1	0	-1	-1	-1	-1	Mp7g01270	MpUGT31	-|UDP-glycosyltransferase family, conserved site|UDP-glucuronosyl/UDP-glucosyltransferase	UDP-Glycosyltransferase/glycogen phosphorylase	precip_BIO_PC3|prec_month_PC2
1	1	1	0	0	1	0	1	0	1	0	0	0	0	0	0	0	1	0	0	0	0	0	0	0	-1	-1	-1	-1	Mp3g04620		-|DOMON domain|Cytochrome b561 and DOMON domain-containing protein|Cytochrome b561/ferric reductase transmembrane		BIO7
0	-1	0	1	1	0	1	0	0	0	0	0	0	0	0	0	0	0	0	0	0	0	0	-1	0	-1	-1	0	-1	Mp2g16700	MpABCG2	ABC transporter, conserved site|-|ABC-2 type transporter|AAA+ ATPase domain|P-loop containing nucleoside triphosphate hydrolase|ABC transporter-like	P-loop containing nucleoside triphosphate hydrolases	srad_month_PC2
0	0	0	1	1	1	1	0	0	0	0	0	0	0	0	0	0	0	0	0	-1	-1	-1	-1	0	-1	-1	-1	-1	Mp2g20880		Pyridoxal 5'-phosphate synthase subunit PdxS/SNZ|-|Ribulose-phosphate binding barrel|Aldolase-type TIM barrel|PdxS/SNZ N-terminal domain	Ribulose-phoshate binding barrel	BIO5|BIO10
0	0	1	0	0	0	0	1	1	0	1	0	1	0	0	0	0	0	0	1	0	0	0	-1	-1	-1	0	0	0	Mp2g11740				srad_month_PC1|BIO9
0	0	1	0	0	0	0	1	1	0	0	0	0	0	0	0	0	0	0	1	0	0	0	-1	0	0	0	0	0	Mp2g17680	MpCYP823A2	-|Cytochrome P450 superfamily|Cytochrome P450, E-class, group I|Cytochrome P450|Cytochrome P450, conserved site	Cytochrome P450	BIO13|BIO16
0	0	1	1	0	1	0	1	1	0	0	0	0	0	0	0	0	0	0	1	0	0	0	-1	-1	-1	-1	-1	-1	Mp8g10560	MpGST19	-|Glutathione S-transferase, N-terminal|Thioredoxin-like superfamily|Glutathione S-transferase, C-terminal-like|Glutathione Transferase family|Glutathione S-transferase, C-terminal|Glutathione S-transferase, C-terminal domain superfamily	Thioredoxin-like,GST C-terminal domain-like	temp_BIO_PC2|BIO4|BIO7
-1	-1	0	0	1	0	0	0	0	-1	0	1	1	1	0	0	0	0	0	0	1	0	0	-1	-1	-1	-1	-1	-1	Mp8g00430		-		srad_month_PC2
0	0	0	0	0	0	0	0	0	0	0	0	0	0	0	0	0	0	0	0	0	0	0	0	0	-1	0	-1	-1	Mp5g12670		Signal recognition particle, SRP9/SRP14 subunit|Signal recognition particle, SRP14 subunit|-	Signal recognition particle alu RNA binding heterodimer, SRP9/14	temp_BIO_PC2|all_BIO_PC2|BIO4|BIO6|BIO9|BIO11|precip_BIO_PC3|BIO3|prec_month_PC2|vapr_month_PC2|BIO7|BIO8|BIO18
0	0	0	0	0	0	0	0	0	0	0	0	0	0	0	0	0	0	0	0	0	0	0	-1	0	-1	0	-1	-1	Mp2g16680		NUDIX hydrolase-like domain superfamily|NUDIX hydrolase domain|-|7,8-dihydro-8-oxoguanine triphosphatase|NUDIX hydrolase, conserved site	Nudix	srad_month_PC2
0	0	0	0	0	0	0	0	0	0	0	0	0	0	0	0	0	0	0	0	0	0	0	0	0	-1	-1	-1	-1	Mp6g12330	MpGH31.2	-|Galactose mutarotase-like domain superfamily|Glycoside hydrolase superfamily|Glycosyl hydrolase, all-beta|Glycosyl hydrolases family 31, active site|Glycoside hydrolase family 31|Domain of unknown function DUF5110|Glycoside hydrolase family 31, N-termin	(Trans)glycosidases,Galactose mutarotase-like	BIO6|BIO1|BIO11
0	0	0	0	0	0	0	0	0	0	0	0	0	0	0	0	0	0	0	0	0	0	0	-1	-1	0	-1	-1	-1	Mp3g23110		-		altitude|all_BIO_PC4|srad_month_PC1
0	0	0	0	0	0	0	0	0	0	0	0	0	0	0	0	0	0	0	0	0	0	0	-1	-1	-1	-1	-1	-1	Mp3g12660		-|Stress responsive alpha-beta barrel|Stress-response A/B barrel domain-containing protein HS1/DABB1-like|Dimeric alpha-beta barrel	Dimeric alpha+beta barrel	vapr_month_PC1
-1	0	0	0	0	0	0	0	0	0	0	0	0	0	0	0	0	0	0	0	0	0	0	-1	-1	-1	-1	-1	-1	Mp7g14470		-|Epoxide hydrolase-like|Alpha/Beta hydrolase fold|Alpha/beta hydrolase fold-1	alpha/beta-Hydrolases	precip_BIO_PC2|BIO15|BIO15
0	0	0	-1	0	0	0	0	0	0	0	0	0	0	0	0	0	0	0	0	1	0	0	0	-1	-1	-1	-1	-1	Mp5g03790		-|Deoxyuridine triphosphate nucleotidohydrolase|dUTPase-like superfamily|dUTPase, trimeric|dUTPase-like	dUTPase-like	altitude
0	0	-1	0	0	0	0	0	-1	-1	0	0	0	0	0	0	0	0	0	-1	-1	-1	-1	0	0	1	1	1	0	Mp1g14220		-|Ion channel regulatory protein, UNC-93|MFS transporter superfamily|UNC93-like protein 3, plant	MFS general substrate transporter	BIO11
0	0	0	0	0	0	0	0	0	0	0	0	0	0	0	0	0	0	0	-1	0	0	-1	0	0	0	0	0	0	Mp1g14210		Ribosomal protein S6|Translation elongation factor EF1B/ribosomal protein S6|-|Ribosomal protein S6 superfamily	Ribosomal protein S6	BIO11
0	0	0	-1	0	0	-1	0	0	0	0	0	0	0	0	0	0	0	0	-1	-1	0	-1	0	0	0	0	0	0	Mp1g14350		-		BIO11
0	0	0	0	0	0	0	0	0	0	0	0	0	0	0	0	0	0	0	-1	-1	-1	-1	-1	0	0	0	0	0	Mp8g06780	MpGID1L4	Alpha/Beta hydrolase fold|Alpha/beta hydrolase fold-3|-	alpha/beta-Hydrolases	BIO15
0	0	-1	-1	-1	-1	-1	0	0	0	0	0	0	0	0	0	0	0	0	0	-1	0	0	0	-1	0	0	0	0	Mp5g12390		-|WAT1-related protein|EamA domain	Multidrug resistance efflux transporter EmrE	all_BIO_PC2
0	0	-1	0	-1	-1	-1	0	0	0	0	0	0	0	0	0	0	0	0	-1	-1	-1	-1	0	-1	0	0	0	0	Mp8g08310		-		all_BIO_PC4
0	0	0	0	-1	-1	-1	0	0	-1	0	-1	-1	-1	-1	-1	-1	0	0	-1	-1	-1	-1	1	1	1	1	1	1	Mp2g09200		-		altitude
-1	-1	-1	-1	-1	-1	-1	-1	-1	-1	-1	-1	-1	-1	-1	0	-1	0	0	-1	0	0	0	1	-1	0	0	0	0	Mp3g10220				all_BIO_PC3
0	0	-1	0	-1	-1	-1	-1	-1	-1	-1	-1	-1	-1	0	0	-1	0	0	-1	-1	-1	-1	0	0	0	0	0	0	Mp4g23140		-|START-like domain superfamily|START domain	Bet v1-like	all_BIO_PC4|srad_month_PC2
0	-1	-1	-1	-1	-1	-1	-1	-1	-1	-1	-1	-1	-1	-1	-1	-1	0	0	-1	-1	-1	-1	0	0	0	0	0	0	Mp3g10210		-		all_BIO_PC3
0	0	1	0	0	0	0	0	0	0	0	0	0	0	0	0	0	0	-1	-1	-1	-1	-1	-1	-1	-1	-1	-1	-1	Mp2g24810		-		precip_BIO_PC3|temp_BIO_PC3
-1	1	1	0	0	0	0	0	0	0	0	0	0	0	0	-1	0	0	-1	-1	-1	-1	-1	-1	-1	-1	-1	-1	-1	Mp2g24800		-		precip_BIO_PC3|temp_BIO_PC3
0	0	0	0	0	0	0	0	0	0	0	0	0	0	0	0	-1	0	0	-1	-1	-1	-1	-1	-1	-1	-1	-1	-1	Mp3g21940		-		BIO5|BIO10|temp_BIO_PC1|all_BIO_PC1|BIO1|vapr_month_PC1|BIO2
-1	0	-1	-1	-1	0	0	0	-1	0	0	0	0	0	0	-1	-1	0	0	-1	0	0	0	-1	-1	-1	-1	-1	-1	Mp5g20290		Mog1/PsbP, alpha/beta/alpha sandwich|PsbP, C-terminal|-	Mog1p/PsbP-like	precip_BIO_PC2|BIO15
-1	0	0	-1	0	0	0	0	0	0	0	0	0	0	0	-1	0	-1	0	-1	-1	-1	-1	-1	-1	-1	-1	-1	-1	Mp8g08270		-|Trichome birefringence-like family|PMR5 N-terminal domain|PC-Esterase		all_BIO_PC4
-1	-1	0	-1	0	0	0	0	-1	-1	0	0	0	0	0	-1	-1	-1	0	-1	-1	-1	-1	-1	-1	-1	-1	-1	-1	Mp1g14150	MpCYP78-like1	Cytochrome P450 superfamily|-|Cytochrome P450, E-class, group I|Cytochrome P450|Cytochrome P450, conserved site	Cytochrome P450	BIO11
